# Defining the chromatin and transcriptional landscape of stem cell-derived islets

**DOI:** 10.1101/2022.02.26.482126

**Authors:** Punn Augsornworawat, Nathaniel J. Hogrebe, Matthew Ishahak, Erica Marquez, Marlie M. Maestas, Mason D. Schmidt, Daniel A. Veronese-Paniagua, Sarah E. Gale, Julia R. Miller, Leonardo Velazco-Cruz, Jeffrey R. Millman

**Affiliations:** Division of Endocrinology, Metabolism and Lipid Research, Washington University School of Medicine, MSC 8127-057-08, 660 South Euclid Avenue, St. Louis, MO 63110, USA; Department of Biomedical Engineering, Washington University in St. Louis, 1 Brookings Drive, St. Louis, MO 63130, USA

## Abstract

Transplantation of insulin-secreting β-cells differentiated from human pluripotent stem cells holds great potential as a cell therapy for treating insulin-dependent diabetes. While these stem cell-derived islets (SC-islets) are able to reverse diabetes in animal models, they are not fully equivalent to their *in vivo* counterparts. To better define the state of the cell types generated within these SC-islets and provide a resource for identifying deficiencies in lineage specification, we used single-cell multiomic sequencing to simultaneously measure the chromatin accessibility and transcriptional profiles of SC-islets at multiple time points as well as primary human islets. The integrated analysis of both the transcriptional and chromatin landscape for each cell provided greater resolution for defining cell identity, allowing us to derive novel gene lists for identifying each islet cell type. Furthermore, this multiomic analysis revealed that the difference between SC-β cells and enterochromaffin-like cells, which are a major off-target from *in vitro* differentiation, is a gradient of progressive cell states rather than a stark difference in identity. The chromatin landscape of primary human islets was much more restricted, suggesting that stem cell-derived cells are not fully locked into their cell fate. While long term culture of SC-islets both *in vitro* and *in vivo* does close overall chromatin state, only *in vivo* transplantation directs cells toward their correct identities. Collectively, our multiomic analysis demonstrates that both the chromatin and transcriptional landscapes play significant roles in islet cell identity, and these data can be used as a resource to identify specific deficiencies in the chromatin and transcriptional state of SC-islet cell types.
