## Supplemental Table 1 for "Defining the chromatin and transcriptional landscape of stem cell-derived islets"

### Sheet: S1.1 hPSC lines
Cell line	RRID
HUES8	CVCL_B207
H1	CVCL_9771

### Sheet: S1.2 Differentiation Protocol
	Day	Media	Factor	Final Concentration
Stage 0	1	mTeSR1	Y27632	10 μM
	Day	Media	Factor	Final Concentration
Stage 1	2	BE1	Activin A	100 ng/mL
			CHIR99021	3 μM
Stage 1	3	BE1	Activin A	100 ng/mL
Stage 1	4	BE1	Activin A	100 ng/mL
Stage 1	5	BE1	Activin A	100 ng/mL
	Day	Media	Factor	Final Concentration
Stage 2	6	BE2	KGF	50 ng/mL
	7	BE2	KGF	50 ng/mL
	Day	Media	Factor	Final Concentration
Stage 3	8	BE3	LDN193189	200 nM
			KGF	50 ng/mL
			SANT1	0.25 μM
			RA	2 μM
			TPPB	500 nM
Stage 3	9	BE3	LDN193189	200 nM
			KGF	50 ng/mL
			SANT1	0.25 μM
			RA	2 μM
			TPPB	500 nM
	Day	Media	Factor	Final Concentration
Stage 4	10	BE3	KGF	50 ng/mL
			SANT1	0.25 μM
			RA	0.1 μM
			TPPB	500 nM
			LDN193189	200 nM
	11	BE3	KGF	50 ng/mL
			SANT1	0.25 μM
			RA	0.1 μM
			TPPB	500 nM
			LDN193189	200 nM
	12	BE3	KGF	50 ng/mL
			SANT1	0.25 μM
			RA	0.1 μM
			TPPB	500 nM
			LDN193189	200 nM
	13	BE3	KGF	50 ng/mL
			SANT1	0.25 μM
			RA	0.1 μM
			TPPB	500 nM
			LDN193189	200 nM
	Day	Media	Factor	Final Concentration
Stage 5	14	S5	SANT1	0.25 μM
			RA	0.1 μM
			XXI	1 μM
			Alk5i	10 μM
			T3	1 μM
			Latrunculin A	1 μM
			Betacellulin	20 ng/mL
	15	S5	SANT1	0.25 μM
			RA	0.1 μM
			XXI	1 μM
			Alk5i	10 μM
			T3	1 μM
			Betacellulin	20 ng/mL
	16	S5	SANT1	0.25 μM
			RA	0.1 μM
			XXI	1 μM
			Alk5i	10 μM
			T3	1 μM
			Betacellulin	20 ng/mL
	17	S5	SANT1	0.25 μM
			RA	0.1 μM
			XXI	1 μM
			Alk5i	10 μM
			T3	1 μM
			Betacellulin	20 ng/mL
	18	S5	SANT1	0.25 μM
			RA	0.1 μM
			XXI	1 μM
			Alk5i	10 μM
			T3	1 μM
			Betacellulin	20 ng/mL
	19	S5	SANT1	0.25 μM
			RA	0.1 μM
			XXI	1 μM
			Alk5i	10 μM
			T3	1 μM
			Betacellulin	20 ng/mL
	20	S5	SANT1	0.25 μM
			RA	0.1 μM
			XXI	1 μM
			Alk5i	10 μM
			T3	1 μM
			Betacellulin	20 ng/mL
Stage 6	Feed S6 every other day

### Sheet: S1.3 Base Medium Formulations
Reagent	BE1	BE2	BE3	S5	S6	Company	Catalog #
MCDB131	500 mL	500 mL	500 mL	500 mL	500 mL	Cellgro	15-100-CV
Glucose	0.8 g	0.4 g	0.22 g	1.8 g	0.23 g	MilliporeSigma	G7528
NaHCO3	0.587 g	0.587 g	0.877 g	0.877 g	N/A	MilliporeSigma	S3817
FAF-BSA	0.5 g	0.5 g	10 g	10 g	10.5 g	Proliant	68700
ITS-X	N/A	N/A	2.5 mL	2.5 mL	N/A	Invitrogen	51500056
Glutamax	5 mL	5 mL	5 mL	5 mL	5.2 mL	Invitrogen	35050079
Vitamin C	N/A	22 mg	22 mg	22 mg	N/A	MilliporeSigma	A4544
Heparin	N/A	N/A	N/A	5 mg	10 µg/mL	MilliporeSigma	H3149
Pen/Strep	N/A	N/A	N/A	5 mL	5.2 mL	Cellgro	30-002-CI
Non-Essential Amino Acids	N/A	N/A	N/A	N/A	5.2 mL	Corning	25-025-CI
ZnSO4	N/A	N/A	N/A	N/A	1 µM	MilliporeSigma	10883
Trace Elements A	N/A	N/A	N/A	N/A	523 µL	Corning	25-021-CI
Trace Elements B	N/A	N/A	N/A	N/A	523 µL	Corning	25-022-CI

### Sheet: S1.4 Factors and Compounds
Compound	Company	Part #
Activin A	R&D Systems	338-AC
CHIR99021	Stemgent	04-0004-10
KGF	Peprotech	AF-100-19
LDN193189	Reprocell	40074
Retinoic Acid	MilliporeSigma	R2625
SANT1	MilliporeSigma	S4572
Y27632	Abcam	ab120129
Latrunculin A	Cayman Chemical	10010630
Alk5 inhibitor type II	Enzo Life Sciences	ALX-270-445-M005
T3	Biosciences	64245
XXI	MilliporeSigma	595790
TPPB	Tocris	53431
Doxycycline	Sigma	D9891
Polybrene	MilliporeSigma	TR-1003G
Puromyicin	Sigma	P8833

### Sheet: S1.5 gRNA sequences
CTCF guideRNA for CRISPR activation
Sequence 1	GGGGCCGCGGGTGCTGATAA
Sequence 2	CCGCGGGTGCTGATAAGGGA

### Sheet: S1.6 shRNA sequences
GFP shRNA (Control)
Sequence	GCGCGATCACATGGTCCTGCT
ARID1B shRNA
Sequence 1	GCCGAATTACAAACGCCATAT
Sequence 2	GCCGTCTATGAAGATGCAGAA

### Sheet: S1.7 qRT-PCR primers
Gene	Forward primer	Reverse primer
ARID1B	CAAGGGGATCAGAGCAACCC	CTACCTGGGATACTTGCAGGA
CHGA	TGACCTCAACGATGCATTTC	CTGTCCTGGCTCTTCTGCTC
CTCF	CAGTGGAGAATTGGTTCGGCA	CTGGCGTAATCGCACATGGA
dCas9	GTGACCGAGGGAATGAGAAA	AGCTGCTTCACGGTCACTTT
DDC	TGGGGACCACAACATGCTG	TCAGGGCAGATGAATGCACTG
DLK1	CTTTCGGCCACAGCACCTAT	TGTCATCCTCGCAGAATCCAT
FEV	CACGGCGAGTTCAAGCTCA	CTGGAAGTCGAAGCGGTAGG
G6PC2	TGGTATGTCATGGTAACCGC	CACTCCAAAGAAATGACCAGG
GCG	AGCTGCCTTGTACCAGCATT	TGCTCTCTCTTCACCTGCTCT
IAPP	ACATGTGGCAGTGTTGCATT	TCATTGTGCTCTCTGTTGCAT
INS	CAATGCCACGCTTCTGC	TTCTACACACCCAAGACCCG
ISL1	TCACGAAGTCGTTCTTGCTG	CATGCTTTGTTAGGGATGGG
LMX1A	GCAAAGGGGACTATGAGAAGGA	CGTTTGGGGCGCTTATGGT
NEUROD1	ATCAGCCCACTCTCGCTGTA	GCCCCAGGGTTATGAGACTAT
NKX22	GGAGCTTGAGTCCTGAGGG	TCTACGACAGCAGCGACAAC
NKX6-1	CCGAGTCCTGCTTCTTCTTG	ATTCGTTGGGGATGACAGAG
PDX1	CGTCCGCTTGTTCTCCTC	CCTTTCCCATGGATGAAGTC
SLC18A1	GTGGTGGTATTCGTCGCTTTG	CCGAGGTGCAGAGAAGAGT
SST	TGGGTTCAGACAGCAGCTC	CCCAGACTCCGTCAGTTTCT
TPH1	ACGTCGAAAGTATTTTGCGGA	ACGGTTCCCCAGGTCTTAATC
TBP	GCCATAAGGCATCATTGGAC	AACAACAGCCTGCCACCTTA
GUSB	CGTCCCACCTAGAATCTGCT	TTGCTCACAAAGGTCACAGG

### Sheet: S1.8 Antibody list
Primary Antibodies	Company	Part #	Dilution	Assay Used
C-peptide - rat	DSHB	GN-ID4-S	1:300	ICC/Flow cytometry
CHGA - rabbit	Abcam	ab15160	1:1000	ICC/Flow cytometry
Glucagon - mouse	Abcam	ab82270	1:300	ICC
IAPP - rabbit	Sigma Aldrich	PA5-84142	1:300	ICC
NEUROD1 - goat	R&D Systems	AF2746	1:300	ICC
NKX6-1 - mouse	DSHB	F55A12-S	1:100	ICC/Flow cytometry
PDX1 - goat	R&D Systems	AF2419	1:300	ICC/Flow cytometry
SLC18A1 - rabbit	Sigma Aldrich	HPA063797	1:300	ICC
Somatostatin - rabbit	AbCam	ab64053	1:300	ICC
Secondary Antibodies	Company	Part #	Dilution	Assay Used
anti-rat-alexa fluor 488	Invitrogen	A21208	1:300	ICC
anti-rat-alexa fluor 594	Invitrogen	A21209	1:300	ICC
anti-mouse-alexa fluor 594	Invitrogen	A21203	1:300	ICC
anti-rabbit-alexa fluor 594	Invitrogen	A21207	1:300	ICC
anti-goat-alexa fluor 594	Invitrogen	A11058	1:300	ICC
anti-mouse-alexa fluor 647	Invitrogen	A31571	1:300	ICC
anti-rabbit-alexa fluor 647	Invitrogen	A31573	1:300	ICC
anti-goat-alexa fluor 647	Invitrogen	A21447	1:300	ICC
anti-rat-PE	Jackson ImmunoResearch	712-116-153	1:300	Flow cytometry
