## Supplemental Table 2 for "Defining the chromatin and transcriptional landscape of stem cell-derived islets"

### Sheet: S2.1 Dataset information
#	Dataset	Sample type	Background	Differentiation Stage	Figures used (main)	Figures used (Extended)
1	SC - islet 1	Stem cell derived	Hues8	Stage 6 Week 2	Fig. 1,2,4,5	Extended Fig. 1,2,5,8
2	SC - islet 2	Stem cell derived	Hues8	Stage 6 Week 2	Fig. 1,2,4,5	Extended Fig. 1,2,5,8
3	SC - islet 3	Stem cell derived	Hues8	Stage 6 Week 2	Fig. 1,2,4,5	Extended Fig. 1,2,5,6,8,9
4	CTCF Control	Stem cell derived	H1	Stage 6 Week 0	Fig. 2	Extended Fig. 3
5	CTCF Overexpression	Stem cell derived	H1	Stage 6 Week 0	Fig. 2	Extended Fig. 3
6	Primary Human islet 1	Primary human	Primary	N/A	Fig. 3,4	Extended Fig. 4
7	Primary Human islet 2	Primary human	Primary	N/A	Fig. 3,4	Extended Fig. 4
8	SC - islet Week 3	Stem cell derived	Hues8	Stage 6 Week 3	Fig. 5	Extended Fig. 6
9	SC - islet Week 4	Stem cell derived	Hues8	Stage 6 Week 4	Fig. 5	Extended Fig. 6
10	SC - islet Month 6	Stem cell derived	Hues8	Stage 6 Week 27	Fig. 5	Extended Fig. 6
11	SC - islet Month 12	Stem cell derived	Hues8	Stage 6 Week 53	Fig. 5	Extended Fig. 6
12	Transplanted 1	Stem cell derived	Hues8	Transplanted Week 27	Fig. 5	Extended Fig. 7,8,9
13	Transplanted 2	Stem cell derived	Hues8	Transplanted Week 27	Fig. 5	Extended Fig. 7,8,9
14	Transplanted 3	Stem cell derived	Hues8	Transplanted Week 27	Fig. 5	Extended Fig. 7,8,9
15	Control GFP shRNA	Stem cell derived	Hues8	Stage 6 Week 2	Fig. 5	Extended Fig. 10
16	KD ARID1B shRNA	Stem cell derived	Hues8	Stage 6 Week 2	Fig. 5	Extended Fig. 10

### Sheet: S2.2 Donor Information
Donor #	Dataset	HbA1c	Race	Sex	Age	Health status	Source
1	Primary Human islet 1	0.056	Caucasian	F	36	Non-diabetic	Prodo laboratories
2	Primary Human islet 2	0.054	Hispanic	M	18	Non-diabetic	Prodo laboratories

### Sheet: S2.3 Cell filtering parameters
#	Dataset	nCount_ATAC (Upper)	nCount_RNA (Lower)	nCount_RNA (Upper)	TSS.enrichment (Lower)	nucleosome_signal (Upper)	TTC36+ cells (Upper)
1	SC - islet 1	50000	1000	50000	2	1.25	N/A
2	SC - islet 2	40000	1000	40000	2	1.5	N/A
3	SC - islet 3	40000	1000	40000	2	1.5	N/A
4	Primary Human islet 1	30000	1000	50000	2	1.5	N/A
5	Primary Human islet 2	90000	1000	60000	2	2	N/A
6	SC - islet Week 3	50000	1000	50000	2	2	N/A
7	SC - islet Week 4	50000	1000	50000	2	1.5	N/A
8	SC - islet Month 6	30000	1000	50000	2	1.5	N/A
9	SC - islet Month 12	30000	1000	50000	2	1.5	N/A
10	Transplanted 1	50000	1000	60000	2	1.5	0.0005
11	Transplanted 2	50000	1000	60000	2	1.5	0.0005
12	Transplanted 3	50000	1000	50000	2	2	0.0005
13	CTCF Control	50000	1000	50000	2	1.5	N/A
14	CTCF Overexpression	50000	1000	50000	2	1.5	N/A
15	Control GFP shRNA	50000	1000	50000	2	1.2	N/A
16	KD ARID1B shRNA	40000	1000	40000	2	1.1	N/A

### Sheet: S2.4 Cell number
#	Dataset	Cell Count (After filtering)
1	SC - islet 1	9574
2	SC - islet 2	8161
3	SC - islet 3	11791
4	Primary Human islet 1	9961
5	Primary Human islet 2	8140
6	SC - islet Week 3	8076
7	SC - islet Week 4	6443
8	SC - islet Month 6	7755
9	SC - islet Month 12	8484
10	Transplanted 1	1607
11	Transplanted 2	4769
12	Transplanted 3	786
13	CTCF Control	6416
14	CTCF Overexpression	6051
15	Control GFP shRNA	10210
16	KD ARID1B shRNA	11759
	TOTAL	119983
